# Minimal Correlation but Complementary Diagnostic Utility for Plasma Cell-free RNA and Proteins

**DOI:** 10.1101/2025.04.09.647972

**Authors:** Andrew Bliss, Conor J. Loy, Jihoon Kim, Chisato Shimizu, Joan S. Lenz, Emma Belcher, Adriana H. Tremoulet, Jane C. Burns, Iwijn De Vlaminck

## Abstract

Proteins and RNA circulate in plasma and can offer insights into human physiology. Yet, despite their clinical importance, direct comparisons between these analytes remain unexplored. Here, we measured and compared plasma cell-free RNA (cfRNA) and protein levels for 263 children diagnosed with inflammatory diseases by RNA-sequencing (n=155) and SomaScan proteomics (n=171). Remarkably, cfRNA and protein levels were largely uncorrelated across samples (feature-by-sample r=0.052; median feature-level r=0.009). Nonetheless, machine learning models based on either modality distinguished Kawasaki Disease (KD) from Multisystem Inflammatory Syndrome in Children (MIS-C) with similar high accuracy (median AUC > 0.93). Analysis of KD subtypes revealed distinct cfRNA and protein signatures, with one group showing molecular similarity to MIS-C. These findings underscore the complementary nature of cfRNA and protein profiling and highlight the utility of integrating multiple blood analytes to improve disease classification and deepen our understanding of complex inflammatory conditions.
