## Supplemental Dataset 4 for "Minimal Correlation but Complementary Diagnostic Utility for Plasma Cell-free RNA and Proteins"

Ingenuity Canonical Pathways	-log(p-value)	Ratio	z-score	Molecules
Wound Healing Signaling Pathway	16.7	0.0602	1.604	CCL5,COL10A1,COL11A2,COL1A1,COL2A1,COL9A1,HBEGF,IL1RL1,IL1RN,MMP1,PDGFA,PDGFB,PDGFD,PF4,STAT1
Pathogen Induced Cytokine Storm Signaling Pathway	14	0.0393	1.941	CCL17,CCL22,CCL28,CCL5,COL10A1,COL11A2,COL1A1,COL2A1,COL9A1,CXCL10,FTL,IL1RL1,IL1RN,PF4,STAT1
Signaling by PDGF	13.9	0.155	1.667	COL2A1,COL9A1,FURIN,PDGFA,PDGFB,PDGFD,SRC,STAT1,THBS1
Hepatic Fibrosis / Hepatic Stellate Cell Activation	13.6	0.0625	#NUM!	CCL5,COL10A1,COL11A2,COL1A1,COL2A1,COL9A1,IL1RL1,MMP1,PDGFA,PDGFB,PDGFD,STAT1
Atherosclerosis Signaling	12.1	0.0735	2.121	COL10A1,COL11A2,COL1A1,COL2A1,IL1RN,MMP1,PDGFA,PDGFB,PDGFD,PLA2G2A
Collagen degradation	9.8	0.109	1.89	COL10A1,COL11A2,COL1A1,COL2A1,COL9A1,FURIN,MMP1
Granulocyte Adhesion and Diapedesis	8.92	0.0441	#NUM!	CCL17,CCL22,CCL28,CCL5,CXCL10,IL1RL1,IL1RN,MMP1,PF4
Pulmonary Fibrosis Idiopathic Signaling Pathway	8.34	0.0307	3	COL10A1,COL11A2,COL1A1,COL2A1,COL9A1,MMP1,PDGFA,PDGFB,PDGFD,THBS1
Extracellular matrix organization	8.21	0.0654	2.646	COL10A1,COL11A2,COL1A1,COL2A1,COL9A1,PDGFA,PDGFB
Neutrophil Extracellular Trap Signaling Pathway	7.41	0.0244	-1	CCL5,COL10A1,COL11A2,COL1A1,COL2A1,COL9A1,FCGR3B,PF4,PLA2G2A,SRC
Role of Osteoclasts in Rheumatoid Arthritis Signaling Pathway	7.25	0.0284	1.89	COL10A1,COL11A2,COL1A1,COL2A1,COL9A1,FCGR3B,IL1RL1,MMP1,SRC
Agranulocyte Adhesion and Diapedesis	7.25	0.0357	#NUM!	CCL17,CCL22,CCL28,CCL5,CXCL10,IL1RN,MMP1,PF4
PDGF Signaling	7.23	0.069	1.633	INPP5B,PDGFA,PDGFB,PDGFD,SRC,STAT1
Collagen chain trimerization	7.2	0.114	2.236	COL10A1,COL11A2,COL1A1,COL2A1,COL9A1
Hematoma Resolution Signaling Pathway	6.77	0.0309	0	CCL17,FTL,HMOX1,IL1RL1,MMP1,SRC,STAT1,THBS1
Assembly of collagen fibrils and other multimeric structures	6.48	0.082	2.236	COL10A1,COL11A2,COL1A1,COL2A1,COL9A1
Sheddase Signaling Pathway	6.28	0.0343	1.134	COL1A1,HBEGF,MMP1,PDGFA,PDGFB,SRC,TIMP3
Collagen biosynthesis and modifying enzymes	6.27	0.0746	2.236	COL10A1,COL11A2,COL1A1,COL2A1,COL9A1
Hepatic Fibrosis Signaling Pathway	6.26	0.0216	1.134	CCL5,COL1A1,FTL,IL1RL1,IL1RN,MMP1,PDGFA,PDGFB,PDGFD
PIP3 activates AKT signaling	5.92	0.0414	1.633	BDNF,HBEGF,IL1RL1,PDGFA,PDGFB,SRC
Role of Macrophages, Fibroblasts and Endothelial Cells in Rheumatoid Arthritis	5.91	0.0237	1.134	CCL5,IL1RL1,IL1RN,MMP1,PDGFA,PDGFB,PDGFD,SRC
Integrin cell surface interactions	5.76	0.0588	2.236	COL10A1,COL1A1,COL2A1,COL9A1,THBS1
Intrinsic Prothrombin Activation Pathway	5.49	0.093	2	COL10A1,COL11A2,COL1A1,COL2A1
Interleukin-10 signaling	5.41	0.0889	0	CCL22,CCL5,CXCL10,IL1RN
PPAR Signaling	5.24	0.0463	-0.447	IL1RL1,IL1RN,PDGFA,PDGFB,PDGFD
Macrophage Alternative Activation Signaling Pathway	5.21	0.0312	1.633	CCL17,CCL22,IL1RN,PF4,STAT1,THBS1
IL-33 Signaling Pathway	5.17	0.0308	0	CCL17,CCL5,H2BC12,H2BC26,IL1RL1,IL1RN
IL-13 Signaling Pathway	4.97	0.0407	1	DEFB4A,HBEGF,PDGFA,SRC,STAT1
RUNX1 regulates megakaryocyte differentiation and platelet function	4.97	0.069	#NUM!	H2BC12,H2BC26,PF4,THBS1
p38 MAPK Signaling	4.95	0.0403	-2.236	IL1RL1,IL1RN,PLA2G2A,STAT1,TIFA
GP6 Signaling Pathway	4.88	0.0391	2.236	COL10A1,COL11A2,COL1A1,COL2A1,COL9A1
Response to elevated platelet cytosolic Ca2+	4.82	0.0379	2.236	PDGFA,PDGFB,PF4,THBS1,TIMP3
Iron homeostasis signaling pathway	4.62	0.0345	#NUM!	FTL,HAMP,HMOX1,PDGFA,PDGFB
Macropinocytosis Signaling	4.5	0.0526	#NUM!	PDGFA,PDGFB,PDGFD,SRC
VDR/RXR Activation	4.46	0.0513	#NUM!	CCL5,CXCL10,IL1RL1,PDGFA
Signaling by MET	4.43	0.0506	2	COL11A2,COL1A1,COL2A1,SRC
Microautophagy Signaling Pathway	4.43	0.0314	#NUM!	COL10A1,COL11A2,COL1A1,COL2A1,COL9A1
Amyloid fiber formation	4.25	0.0455	#NUM!	FURIN,H2AC25,H2BC12,H2BC26
Role of Hypercytokinemia/hyperchemokinemia in the Pathogenesis of Influenza	4.17	0.0435	#NUM!	CCL5,CXCL10,IL1RN,STAT1
Tumor Microenvironment Pathway	4.17	0.0278	2	COL1A1,MMP1,PDGFA,PDGFB,PDGFD
Formation of Fibrin Clot (Clotting Cascade)	3.97	0.0769	#NUM!	PF4,SERPINA5,SERPINE2
Ephrin Receptor Signaling	3.94	0.0248	#NUM!	ANGPT1,PDGFA,PDGFB,PDGFD,SRC
Natural Killer Cell Signaling	3.93	0.0246	-2	COL10A1,COL11A2,COL1A1,COL2A1,FCGR3B
Myelination Signaling Pathway	3.91	0.0183	2.449	ARHGAP6,BDNF,PDGFA,PDGFB,PDGFD,SRC
Neuroinflammation Signaling Pathway	3.9	0.0182	0.447	BDNF,CCL5,CXCL10,HMOX1,PLA2G2A,STAT1
Class A/1 (Rhodopsin-like receptors)	3.88	0.0181	1.633	CCL17,CCL22,CCL28,CCL5,CXCL10,PF4
Clathrin-mediated Endocytosis Signaling	3.87	0.0239	#NUM!	LDLRAP1,PDGFA,PDGFB,PDGFD,SRC
Interleukin-4 and Interleukin-13 signaling	3.86	0.036	0	CCL22,HMOX1,MMP1,STAT1
Oncostatin M Signaling	3.84	0.0698	#NUM!	MMP1,STAT1,TIMP3
Cell surface interactions at the vascular wall	3.82	0.0234	2.236	ANGPT1,COL1A1,MMP1,PF4,SRC
Pathogenesis of Multiple Sclerosis	3.71	0.222	#NUM!	CCL5,CXCL10
Role of Osteoblasts, Osteoclasts and Chondrocytes in Rheumatoid Arthritis	3.68	0.0218	#NUM!	COL1A1,IL1RL1,IL1RN,MMP1,SRC
Osteoarthritis Pathway	3.61	0.021	-1	COL10A1,COL2A1,IL1RL1,MMP1,TIMP3
Ferroptosis Signaling Pathway	3.51	0.0292	#NUM!	FTL,H2BC12,H2BC26,HMOX1
Docosahexaenoic Acid (DHA) Signaling	3.5	0.0199	0.447	BDNF,HMOX1,PDGFB,PLA2G2A,SYT6
Role of PKR in Interferon Induction and Antiviral Response	3.5	0.029	1	PDGFA,PDGFB,PDGFD,STAT1
GP1b-IX-V activation signalling	3.45	0.167	#NUM!	COL1A1,SRC
G alpha (i) signalling events	3.45	0.0194	1.342	CCL28,CCL5,CXCL10,PF4,SRC
DHCR24 Signaling Pathway	3.44	0.028	1	HMOX1,PDGFA,PDGFB,PDGFD
RAF/MAP kinase cascade	3.42	0.0191	2.236	ANGPT1,HBEGF,PDGFA,PDGFB,SRC
IL-4 Signaling	3.4	0.0122	2.646	CCL22,COL10A1,COL11A2,COL1A1,COL2A1,COL9A1,TIMP3
NCAM signaling for neurite out-growth	3.35	0.0476	#NUM!	COL2A1,COL9A1,SRC
IL-10 Signaling	3.3	0.0258	-1	HMOX1,IL1RL1,IL1RN,STAT1
Glucocorticoid Receptor Signaling	3.29	0.0117	#NUM!	CCL5,IL1RL1,IL1RN,MMP1,PLA2G2A,SRC,STAT1
Dendritic Cell Maturation	3.26	0.0115	0.816	COL10A1,COL11A2,COL1A1,COL2A1,FCGR3B,IL1RN,STAT1
Glioblastoma Multiforme Signaling	3.14	0.0234	2	PDGFA,PDGFB,PDGFD,SRC
Pre-NOTCH Expression and Processing	3.09	0.039	#NUM!	FURIN,H2BC12,H2BC26
Role of MAPK Signaling in Inhibiting the Pathogenesis of Influenza	3.06	0.038	#NUM!	CCL5,CXCL10,PLA2G2A
Role of JAK family kinases in IL-6-type Cytokine Signaling	3.03	0.037	#NUM!	MMP1,SERPINA5,STAT1
Macrophage Classical Activation Signaling Pathway	2.99	0.0213	#NUM!	CCL5,CXCL10,GBP2,STAT1
Role of MAPK Signaling in the Pathogenesis of Influenza	2.98	0.0357	#NUM!	CCL5,CXCL10,PLA2G2A
Acute Phase Response Signaling	2.97	0.0209	#NUM!	FTL,HAMP,HMOX1,IL1RN
Leukocyte Extravasation Signaling	2.94	0.0206	#NUM!	ARHGAP6,MMP1,SRC,TIMP3
Regulation of the Epithelial Mesenchymal Transition by Growth Factors Pathway	2.94	0.0206	#NUM!	MMP1,PDGFA,PDGFB,PDGFD
Human Embryonic Stem Cell Pluripotency	2.89	0.02	2	BDNF,PDGFA,PDGFB,PDGFD
Pulmonary Healing Signaling Pathway	2.88	0.0199	#NUM!	HBEGF,MMP1,SRC,THBS1
Differential Regulation of Cytokine Production in Intestinal Epithelial Cells by IL-17A and IL-17F	2.87	0.087	#NUM!	CCL5,DEFB4A
Axonal Guidance Signaling	2.87	0.0116	#NUM!	BDNF,MMP1,PDGFA,PDGFB,PDGFD,UNC5D
IL-8 Signaling	2.83	0.0192	1	ANGPT1,HBEGF,HMOX1,SRC
Signaling by NTRK2 (TRKB)	2.8	0.08	#NUM!	BDNF,SRC
Activin Inhibin Signaling Pathway	2.8	0.0189	-1	COL1A1,HAMP,IL1RL1,IL1RN
DNA methylation	2.77	0.0769	#NUM!	H2BC12,H2BC26
IL-17A Signaling in Gastric Cells	2.77	0.0769	#NUM!	CCL5,CXCL10
Syndecan interactions	2.73	0.0741	#NUM!	COL1A1,THBS1
Activated PKN1 stimulates transcription of AR regulated genes KLK2 and KLK3	2.7	0.0714	#NUM!	H2BC12,H2BC26
SIRT1 negatively regulates rRNA expression	2.67	0.069	#NUM!	H2BC12,H2BC26
Signaling by CSF1 (M-CSF) in myeloid cells	2.61	0.0645	#NUM!	SRC,STAT1
Role of Osteoblasts in Rheumatoid Arthritis Signaling Pathway	2.6	0.0167	#NUM!	COL1A1,MMP1,SRC,STAT1
IL-12 Signaling and Production in Macrophages	2.59	0.0165	#NUM!	COL1A1,FCGR3B,STAT1,THBS1
Chromatin modifications during the maternal to zygotic transition (MZT)	2.59	0.0625	#NUM!	H2BC12,H2BC26
PAK Signaling	2.56	0.0254	#NUM!	PDGFA,PDGFB,PDGFD
Activation of Matrix Metalloproteinases	2.56	0.0606	#NUM!	FURIN,MMP1
Sphingosine-1-phosphate Signaling	2.55	0.0252	#NUM!	PDGFA,PDGFB,PDGFD
PRC2 methylates histones and DNA	2.51	0.0571	#NUM!	H2BC12,H2BC26
Chromatin organization	2.51	0.0157	#NUM!	H2AC1,H2AC25,H2BC12,H2BC26
Pancreatic Adenocarcinoma Signaling	2.49	0.024	#NUM!	HBEGF,HMOX1,STAT1
ERCC6 (CSB) and EHMT2 (G9a) positively regulate rRNA expression	2.46	0.0541	#NUM!	H2BC12,H2BC26
Replacement of protamines by nucleosomes in the male pronucleus	2.46	0.0541	#NUM!	H2BC12,H2BC26
Glioma Signaling	2.46	0.0234	#NUM!	PDGFA,PDGFB,PDGFD
Interleukin-1 family signaling	2.45	0.0233	#NUM!	IL18BP,IL1RL1,IL1RN
IL-6 Signaling	2.45	0.0233	#NUM!	COL1A1,IL1RL1,IL1RN
RAR Activation	2.45	0.0115	#NUM!	ADH4,COL10A1,COL1A1,MMP1,SRC
Deubiquitination	2.45	0.0151	#NUM!	H2AC1,H2AC25,H2BC12,H2BC26
Inhibition of Matrix Metalloproteases	2.44	0.0526	#NUM!	MMP1,TIMP3
Cerebral Malformation Signaling Pathway	2.38	0.0219	#NUM!	CCL5,IL1RN,THBS1
STAT3 Pathway	2.36	0.0216	#NUM!	IL1RL1,PDGFB,SRC
Signaling by SCF-KIT	2.33	0.0465	#NUM!	SRC,STAT1
Role of Chondrocytes in Rheumatoid Arthritis Signaling Pathway	2.32	0.0208	#NUM!	IL1RL1,IL1RN,MMP1
Netrin-1 signaling	2.31	0.0455	#NUM!	SRC,UNC5D
C-type lectin receptors (CLRs)	2.31	0.0207	#NUM!	CCL17,CCL22,SRC
Serotonin Receptor Signaling	2.3	0.0106	-0.447	BDNF,HMOX1,IL1RL1,PLA2G2A,SRC
NAD Signaling Pathway	2.26	0.0199	#NUM!	H2BC12,H2BC26,PDGFB
Interleukin-2 family signaling	2.26	0.0426	#NUM!	INPP5B,STAT1
Antimicrobial peptides	2.22	0.0408	#NUM!	PI3,PLA2G2A
Nonhomologous End-Joining (NHEJ)	2.22	0.0408	#NUM!	H2BC12,H2BC26
Nucleosome assembly	2.22	0.0408	#NUM!	H2BC12,H2BC26
Signaling by ERBB2	2.21	0.04	#NUM!	HBEGF,SRC
Meiotic recombination	2.21	0.04	#NUM!	H2BC12,H2BC26
Transcriptional activity of SMAD2/SMAD3:SMAD4 heterotrimer	2.19	0.0392	#NUM!	FURIN,STAT1
Transcriptional regulation by RUNX2	2.19	0.0392	#NUM!	COL1A1,SRC
Transcriptional regulation of granulopoiesis	2.19	0.0392	#NUM!	H2BC12,H2BC26
Synaptogenesis Signaling Pathway	2.18	0.0127	2	BDNF,SRC,SYT6,THBS1
B-WICH complex positively regulates rRNA expression	2.17	0.0385	#NUM!	H2BC12,H2BC26
Signaling by EGFR	2.16	0.0377	#NUM!	HBEGF,SRC
Glutaminergic Receptor Signaling Pathway (Enhanced)	2.13	0.0123	0	BDNF,HMOX1,PLA2G2A,SRC
Meiotic synapsis	2.13	0.0364	#NUM!	H2BC12,H2BC26
DNA Damage/Telomere Stress Induced Senescence	2.11	0.0357	#NUM!	H2BC12,H2BC26
EGF Signaling	2.11	0.0357	#NUM!	SRC,STAT1
Role of IL-17A in Arthritis	2.08	0.0345	#NUM!	CCL5,MMP1
Signaling by ERBB4	2.07	0.0339	#NUM!	HBEGF,SRC
DNA Double Strand Break Response	2.07	0.0339	#NUM!	H2BC12,H2BC26
Iron uptake and transport	2.05	0.0333	#NUM!	FTL,HMOX1
NGF processing	2.03	0.25	#NUM!	FURIN
Heme Degradation	2.03	0.25	#NUM!	HMOX1
Hepatitis B Chronic Liver Pathogenesis Signaling Pathway	2	0.016	#NUM!	CCL5,CXCL10,STAT1
IL-17 Signaling	2	0.0159	#NUM!	CCL17,CCL22,DEFB4A
S100 Family Signaling Pathway	1.99	0.00767	2	BDNF,FCGR3B,HBEGF,MMP1,PLA2G2A,SRC
Endothelin-1 Signaling	1.96	0.0155	#NUM!	HMOX1,PLA2G2A,SRC
NoRC negatively regulates rRNA expression	1.96	0.0299	#NUM!	H2BC12,H2BC26
FXR/RXR Activation	1.96	0.0154	#NUM!	HMOX1,IL1RN,SRC
Phospholipases	1.95	0.0294	#NUM!	HMOX1,PLA2G2A
Role of Tissue Factor in Cancer	1.88	0.0144	#NUM!	HBEGF,MMP1,SRC
Senescence-Associated Secretory Phenotype (SASP)	1.88	0.027	#NUM!	H2BC12,H2BC26
RNA Polymerase I Transcription	1.88	0.027	#NUM!	H2BC12,H2BC26
HIF1α Signaling	1.87	0.0143	#NUM!	HMOX1,MMP1,PDGFB
Extra-nuclear estrogen signaling	1.87	0.0267	#NUM!	HBEGF,SRC
Coronavirus Pathogenesis Pathway	1.87	0.0142	#NUM!	CCL5,FURIN,STAT1
Plasma lipoprotein assembly, remodeling, and clearance	1.86	0.0263	#NUM!	FURIN,LDLRAP1
Interferon alpha/beta signaling	1.86	0.0263	#NUM!	GBP2,STAT1
Toll-like Receptor Signaling	1.85	0.026	#NUM!	IL1RL1,IL1RN
Keratinization	1.84	0.0139	#NUM!	CDSN,FURIN,PI3
TREM1 Signaling	1.82	0.0253	#NUM!	DEFB4A,IL1RL1
ERK/MAPK Signaling	1.82	0.0136	#NUM!	PLA2G2A,SRC,STAT1
IL-17A Signaling in Fibroblasts	1.81	0.025	#NUM!	COL1A1,MMP1
Chemokine Signaling	1.8	0.0247	#NUM!	CCL5,SRC
Activation of anterior HOX genes in hindbrain during early embryogenesis	1.77	0.0238	#NUM!	H2BC12,H2BC26
Oxidative Stress Induced Senescence	1.74	0.0227	#NUM!	H2BC12,H2BC26
Telomere Maintenance	1.73	0.0225	#NUM!	H2BC12,H2BC26
Actin Cytoskeleton Signaling	1.71	0.0124	#NUM!	PDGFA,PDGFB,PDGFD
Fcγ Receptor-mediated Phagocytosis in Macrophages and Monocytes	1.69	0.0215	#NUM!	HMOX1,SRC
p53 Signaling	1.65	0.0204	#NUM!	SERPINE2,THBS1
Interferon gamma signaling	1.65	0.0204	#NUM!	GBP2,STAT1
Interleukin-9 signaling	1.63	0.1	#NUM!	STAT1
Neuropathic Pain Signaling in Dorsal Horn Neurons	1.62	0.0198	#NUM!	BDNF,SRC
Gene Silencing by RNA	1.62	0.0196	#NUM!	H2BC12,H2BC26
Cohesin Chromatin Regulation Pathway	1.62	0.0114	#NUM!	H2AC25,H2BC12,H2BC26
Mitotic Prophase	1.6	0.0192	#NUM!	H2BC12,H2BC26
DNA Replication Pre-Initiation	1.6	0.0192	#NUM!	H2BC12,H2BC26
Regulation of endogenous retroelements	1.6	0.0192	#NUM!	H2BC12,H2BC26
Cargo recognition for clathrin-mediated endocytosis	1.59	0.019	#NUM!	HBEGF,LDLRAP1
Alpha-protein kinase 1 signaling pathway	1.59	0.0909	#NUM!	TIFA
NFE2L2 regulating tumorigenic genes	1.59	0.0909	#NUM!	PDGFA
NRF2-mediated Oxidative Stress Response	1.58	0.0111	#NUM!	CYP2C19,FTL,HMOX1
Colorectal Cancer Metastasis Signaling	1.58	0.0111	#NUM!	MMP1,SRC,STAT1
Vitamin D (calciferol) metabolism	1.55	0.0833	#NUM!	LDLRAP1
Insulin Secretion Signaling Pathway	1.55	0.0108	#NUM!	FURIN,SRC,STAT1
Phase I - Functionalization of compounds	1.53	0.0177	#NUM!	ADH4,CYP2C19
Binding and Uptake of Ligands by Scavenger Receptors	1.53	0.0175	#NUM!	COL1A1,FTL
HDR through Homologous Recombination (HRR) or Single Strand Annealing (SSA)	1.53	0.0175	#NUM!	H2BC12,H2BC26
Platelet Aggregation (Plug Formation)	1.52	0.0769	#NUM!	COL1A1
Dissolution of Fibrin Clot	1.52	0.0769	#NUM!	SERPINE2
Irritable Bowel Syndrome Signaling Pathway	1.51	0.0104	#NUM!	DEFB4A,IL1RL1,MMP1
Cholecystokinin/Gastrin-mediated Signaling	1.51	0.0171	#NUM!	IL1RN,SRC
Antioxidant Action of Vitamin C	1.51	0.0171	#NUM!	HMOX1,PLA2G2A
Neuregulin Signaling	1.5	0.0169	#NUM!	HBEGF,SRC
ESR-mediated signaling	1.5	0.0169	#NUM!	H2BC12,H2BC26
Bladder Cancer Signaling	1.49	0.0168	#NUM!	MMP1,THBS1
Role of IL-17A in Psoriasis	1.49	0.0714	#NUM!	DEFB4A
Choline Biosynthesis III	1.49	0.0714	#NUM!	HMOX1
Fc Epsilon RI Signaling	1.49	0.0167	#NUM!	INPP5B,PLA2G2A
LPS/IL-1 Mediated Inhibition of RXR Function	1.48	0.0101	#NUM!	CYP2C19,IL1RL1,IL1RN
IL-15 Production	1.47	0.0164	#NUM!	SRC,STAT1
Renin-Angiotensin Signaling	1.47	0.0164	#NUM!	CCL5,STAT1
Signal regulatory protein family interactions	1.43	0.0625	#NUM!	SRC
Platelet Adhesion to exposed collagen	1.43	0.0625	#NUM!	COL1A1
D-myo-inositol (1,4,5)-trisphosphate Degradation	1.43	0.0625	#NUM!	INPP5B
Clathrin-mediated endocytosis	1.43	0.0155	#NUM!	HBEGF,LDLRAP1
LXR/RXR Activation	1.42	0.0154	#NUM!	IL1RL1,IL1RN
G Beta Gamma Signaling	1.42	0.0154	#NUM!	HBEGF,SRC
1D-myo-inositol Hexakisphosphate Biosynthesis II (Mammalian)	1.41	0.0588	#NUM!	INPP5B
D-myo-inositol (1,3,4)-trisphosphate Biosynthesis	1.41	0.0588	#NUM!	INPP5B
IL-27 Signaling Pathway	1.4	0.0149	#NUM!	IL1RL1,STAT1
Gastrin-CREB signalling pathway via PKC and MAPK	1.38	0.0556	#NUM!	HBEGF
Differential Regulation of Cytokine Production in Macrophages and T Helper Cells by IL-17A and IL-17F	1.38	0.0556	#NUM!	CCL5
Ephrin A Signaling	1.36	0.0143	#NUM!	PDGFB,SRC
Xenobiotic Metabolism Signaling	1.36	0.00904	#NUM!	CYP2C19,FTL,HMOX1
Receptor-type tyrosine-protein phosphatases	1.34	0.05	#NUM!	PTPRD
Interleukin-12 family signaling	1.34	0.05	#NUM!	STAT1
Apelin Liver Signaling Pathway	1.34	0.05	#NUM!	COL1A1
Synaptic adhesion-like molecules	1.32	0.0476	#NUM!	PTPRD
Transcriptional regulation by RUNX1	1.3	0.0132	#NUM!	H2BC12,H2BC26
Insertion of tail-anchored proteins into the endoplasmic reticulum membrane	1.3	0.0455	#NUM!	HMOX1
Superpathway of D-myo-inositol (1,4,5)-trisphosphate Metabolism	1.3	0.0455	#NUM!	INPP5B
Signaling by NODAL	1.28	0.0435	#NUM!	FURIN
NFE2L2 regulating anti-oxidant/detoxification enzymes	1.28	0.0435	#NUM!	HMOX1
Interleukin-6 family signaling	1.26	0.0417	#NUM!	STAT1
Regulation of RUNX1 Expression and Activity	1.26	0.0417	#NUM!	SRC
IL-22 Signaling	1.26	0.0417	#NUM!	STAT1
Preeclampsia Signaling Pathway	1.26	0.0124	#NUM!	HMOX1,IL1RN
Cachexia Signaling Pathway	1.25	0.00815	#NUM!	IL1RL1,IL1RN,STAT1
Necroptosis Signaling Pathway	1.25	0.0123	#NUM!	PLA2G2A,STAT1
Xenobiotic Metabolism General Signaling Pathway	1.24	0.0122	#NUM!	FTL,HMOX1
Growth hormone receptor signaling	1.24	0.04	#NUM!	STAT1
HOTAIR Regulatory Pathway	1.24	0.0121	#NUM!	COL1A1,MMP1
Metabolism of porphyrins	1.23	0.0385	#NUM!	HMOX1
Interleukin-20 family signaling	1.23	0.0385	#NUM!	STAT1
Bupropion Degradation	1.23	0.0385	#NUM!	CYP2C19
Integrin signaling	1.21	0.037	#NUM!	SRC
Role of JAK1, JAK2 and TYK2 in Interferon Signaling	1.21	0.037	#NUM!	STAT1
Epithelial Membrane Protein Signaling Pathway	1.21	0.0116	#NUM!	COL10A1,SRC
Ribonucleotide Reductase Signaling Pathway	1.2	0.0115	#NUM!	SRC,THBS1
Th1 and Th2 Activation Pathway	1.19	0.0114	#NUM!	IL1RL1,STAT1
Protein Sorting Signaling Pathway	1.17	0.011	#NUM!	HMOX1,SRC
Signaling by NTRK3 (TRKC)	1.17	0.0333	#NUM!	SRC
Signaling by CSF3 (G-CSF)	1.17	0.0333	#NUM!	STAT1
Aryl Hydrocarbon Receptor Signaling	1.16	0.0109	#NUM!	CYP2C19,SRC
Signaling by ALK	1.15	0.0323	#NUM!	SRC
MicroRNA Biogenesis Signaling Pathway	1.14	0.0107	#NUM!	HMOX1,PDGFB
Thrombin signalling through proteinase activated receptors (PARs)	1.14	0.0312	#NUM!	SRC
D-myo-inositol (1,4,5,6)-Tetrakisphosphate Biosynthesis	1.13	0.0106	#NUM!	INPP5B,PTPRD
D-myo-inositol (3,4,5,6)-tetrakisphosphate Biosynthesis	1.13	0.0106	#NUM!	INPP5B,PTPRD
Signal amplification	1.13	0.0303	#NUM!	SRC
Inhibition of Angiogenesis by TSP1	1.13	0.0303	#NUM!	THBS1
GNRH Signaling	1.12	0.0104	#NUM!	HBEGF,SRC
Methylglyoxal Degradation III	1.11	0.0294	#NUM!	ADH4
GPVI-mediated activation cascade	1.1	0.0286	#NUM!	COL1A1
Transcriptional Regulation by NPAS4	1.1	0.0286	#NUM!	BDNF
Coagulation System	1.1	0.0286	#NUM!	SERPINA5
IL-9 Signaling	1.1	0.0286	#NUM!	STAT1
PPARα/RXRα Activation	1.1	0.0101	#NUM!	CYP2C19,IL1RL1
TCF dependent signaling in response to WNT	1.1	0.0101	#NUM!	H2BC12,H2BC26
3-phosphoinositide Degradation	1.09	0.01	#NUM!	INPP5B,PTPRD
PI3K/AKT Signaling	1.09	0.01	#NUM!	IL1RL1,INPP5B
Ethanol Degradation II	1.09	0.0278	#NUM!	ADH4
D-myo-inositol-5-phosphate Metabolism	1.08	0.0098	#NUM!	INPP5B,PTPRD
Interferon Signaling	1.08	0.027	#NUM!	STAT1
Phagosome Formation	1.07	0.00567	#NUM!	FCGR3B,HMOX1,PLA2G2A,SRC
MIF-mediated Glucocorticoid Regulation	1.07	0.0263	#NUM!	PLA2G2A
Notch Signaling	1.07	0.0263	#NUM!	FURIN
Integrin Signaling	1.06	0.00952	#NUM!	PDGFB,SRC
Noradrenaline and Adrenaline Degradation	1.06	0.0256	#NUM!	ADH4
Neurotransmitter release cycle	1.05	0.025	#NUM!	ARL6IP5
Mitophagy	1.05	0.025	#NUM!	SRC
Signaling by FGFR3	1.05	0.025	#NUM!	SRC
Immunoregulatory interactions between a Lymphoid and a non-Lymphoid cell	1.04	0.0093	#NUM!	COL1A1,COL2A1
3-phosphoinositide Biosynthesis	1.04	0.0093	#NUM!	INPP5B,PTPRD
Signaling by FGFR4	1.04	0.0244	#NUM!	SRC
RET signaling	1.04	0.0244	#NUM!	SRC
Acetone Degradation I (to Methylglyoxal)	1.04	0.0244	#NUM!	CYP2C19
RHOGDI Signaling	1.02	0.00909	#NUM!	ARHGAP6,SRC
Smooth Muscle Contraction	1.02	0.0233	#NUM!	ANXA6
RHO GTPases Activate WASPs and WAVEs	1.02	0.0233	#NUM!	SRC
Hepatic Cholestasis	1.01	0.00889	#NUM!	IL1RL1,IL1RN
Glycation Signaling Pathway	1.01	0.00889	#NUM!	SRC,STAT1
Elastic fibre formation	1.01	0.0227	#NUM!	FURIN
TAK1-dependent IKK and NF-kappa-B activation	1.01	0.0227	#NUM!	TIFA
Aspirin ADME	1.01	0.0227	#NUM!	CYP2C19
BER (Base Excision Repair) Pathway	1.01	0.0227	#NUM!	ARL6IP5
HER-2 Signaling in Breast Cancer	1	0.00881	#NUM!	HBEGF,SRC
Defensins	0.997	0.0222	#NUM!	DEFB4A
Arachidonic acid metabolism	0.997	0.0222	#NUM!	CYP2C19
Neutrophil degranulation	0.989	0.00629	#NUM!	ARL8A,FCGR3B,FTL
Signaling by Retinoic Acid	0.988	0.0217	#NUM!	ADH4
MIF Regulation of Innate Immunity	0.988	0.0217	#NUM!	PLA2G2A
Role of IL-17F in Allergic Inflammatory Airway Diseases	0.988	0.0217	#NUM!	CXCL10
Xenobiotic Metabolism CAR Signaling Pathway	0.981	0.00858	#NUM!	CYP2C19,SRC
Heme signaling	0.979	0.0213	#NUM!	HMOX1
Estrogen Biosynthesis	0.979	0.0213	#NUM!	CYP2C19
Sertoli Cell-Germ Cell Junction Signaling Pathway (Enhanced)	0.971	0.00847	#NUM!	IL1RL1,SRC
XBP1(S) activates chaperone genes	0.97	0.0208	#NUM!	PDIA5
Inositol phosphate metabolism	0.97	0.0208	#NUM!	INPP5B
iNOS Signaling	0.962	0.0204	#NUM!	STAT1
Superpathway of Inositol Phosphate Compounds	0.956	0.0083	#NUM!	INPP5B,PTPRD
Signaling by NOTCH3	0.953	0.02	#NUM!	STAT1
Retinoate Biosynthesis I	0.953	0.02	#NUM!	ADH4
Orexin Signaling Pathway	0.953	0.00826	#NUM!	PLA2G2A,SRC
Gap junction trafficking and regulation	0.945	0.0196	#NUM!	SRC
UVC-Induced MAPK Signaling	0.945	0.0196	#NUM!	SRC
Tuberculosis Active Signaling Pathway	0.945	0.00816	#NUM!	IL1RL1,STAT1
Sertoli Cell-Sertoli Cell Junction Signaling	0.939	0.0081	#NUM!	IL1RL1,SRC
Signaling by FGFR1	0.937	0.0192	#NUM!	SRC
Signaling by TGF-beta Receptor Complex	0.922	0.0185	#NUM!	FURIN
Signaling by PTK6	0.914	0.0182	#NUM!	HBEGF
Role of Cytokines in Mediating Communication between Immune Cells	0.914	0.0182	#NUM!	IL1RN
Sperm Motility	0.91	0.00778	#NUM!	PLA2G2A,SRC
NLR signaling pathways	0.907	0.0179	#NUM!	HMOX1
Interleukin-3, Interleukin-5 and GM-CSF signaling	0.907	0.0179	#NUM!	INPP5B
E3 ubiquitin ligases ubiquitinate target proteins	0.907	0.0179	#NUM!	H2BC12
CNTF Signaling	0.907	0.0179	#NUM!	STAT1
Folate Signaling Pathway	0.9	0.0175	#NUM!	SRC
Cytoprotection by HMOX1	0.893	0.0172	#NUM!	HMOX1
Circadian Rhythm Signaling	0.876	0.00741	#NUM!	BDNF,SRC
Gamma carboxylation, hypusinylation, hydroxylation, and arylsulfatase activation	0.872	0.0164	#NUM!	FURIN
Cell Cycle Checkpoints	0.871	0.00735	#NUM!	H2BC12,H2BC26
Transcriptional Regulation by MECP2	0.859	0.0159	#NUM!	BDNF
Thrombopoietin Signaling	0.853	0.0156	#NUM!	STAT1
RAB geranylgeranylation	0.847	0.0154	#NUM!	RAB32
Role of JAK2 in Hormone-like Cytokine Signaling	0.847	0.0154	#NUM!	STAT1
Eicosanoid Signaling	0.845	0.00709	#NUM!	PLA2G2A,SRC
Activation of IRF by Cytosolic Pattern Recognition Receptors	0.841	0.0152	#NUM!	STAT1
Oxidative Ethanol Degradation III	0.841	0.0152	#NUM!	CYP2C19
Molecular Mechanisms of Cancer	0.839	0.00465	#NUM!	IL1RL1,MMP1,PDGFB,SRC
Oxytocin Signaling Pathway	0.838	0.00702	#NUM!	CCL5,PLA2G2A
PXR/RXR Activation	0.835	0.0149	#NUM!	CYP2C19
Role of PI3K/AKT Signaling in the Pathogenesis of Influenza	0.835	0.0149	#NUM!	CCL5
Agrin Interactions at Neuromuscular Junction	0.829	0.0147	#NUM!	SRC
IL-17A Signaling in Airway Cells	0.829	0.0147	#NUM!	DEFB4A
Role of JAK1 and JAK3 in γc Cytokine Signaling	0.823	0.0145	#NUM!	STAT1
GM-CSF Signaling	0.817	0.0143	#NUM!	STAT1
Glioma Invasiveness Signaling	0.811	0.0141	#NUM!	TIMP3
Remodeling of Epithelial Adherens Junctions	0.811	0.0141	#NUM!	SRC
Regulation of RUNX2 expression and activity	0.806	0.0139	#NUM!	STAT1
Histone Modification Signaling Pathway	0.803	0.00667	#NUM!	H2BC12,H2BC26
Signaling by FGFR2	0.8	0.0137	#NUM!	SRC
Growth Hormone Signaling	0.8	0.0137	#NUM!	STAT1
ISG15 antiviral mechanism	0.795	0.0135	#NUM!	STAT1
ERK5 Signaling	0.795	0.0135	#NUM!	SRC
trans-Golgi Network Vesicle Budding	0.79	0.0133	#NUM!	FTL
Nicotine Degradation III	0.79	0.0133	#NUM!	CYP2C19
Autism Signaling Pathway	0.783	0.00647	#NUM!	BDNF,IL1RN
Angiopoietin Signaling	0.779	0.013	#NUM!	ANGPT1
Antiproliferative Role of Somatostatin Receptor 2	0.779	0.013	#NUM!	SRC
PKR-mediated signaling	0.774	0.0128	#NUM!	STAT1
Renal Cell Carcinoma Signaling	0.774	0.0128	#NUM!	PDGFB
Thyroid Cancer Signaling	0.774	0.0128	#NUM!	BDNF
Neurotrophin/TRK Signaling	0.774	0.0128	#NUM!	BDNF
Caveolar-mediated Endocytosis Signaling	0.769	0.0127	#NUM!	SRC
IL-7 Signaling Pathway	0.769	0.0127	#NUM!	STAT1
Role of BRCA1 in DNA Damage Response	0.764	0.0125	#NUM!	STAT1
Degradation of the extracellular matrix	0.759	0.0123	#NUM!	MMP1
Signaling by NTRK1 (TRKA)	0.759	0.0123	#NUM!	SRC
IL-3 Signaling	0.759	0.0123	#NUM!	STAT1
Metabolism of water-soluble vitamins and cofactors	0.754	0.0122	#NUM!	LDLRAP1
FLT3 Signaling in Hematopoietic Progenitor Cells	0.754	0.0122	#NUM!	STAT1
Estrogen-Dependent Breast Cancer Signaling	0.75	0.012	#NUM!	SRC
JAK/STAT Signaling	0.75	0.012	#NUM!	STAT1
PEDF Signaling	0.745	0.0119	#NUM!	BDNF
Activation of NMDA receptors and postsynaptic events	0.74	0.0118	#NUM!	SRC
Melatonin Degradation I	0.74	0.0118	#NUM!	CYP2C19
Nicotine Degradation II	0.74	0.0118	#NUM!	CYP2C19
VEGF Family Ligand-Receptor Interactions	0.736	0.0116	#NUM!	PLA2G2A
Gap Junction Signaling	0.729	0.00597	#NUM!	PLA2G2A,SRC
Regulation of Cellular Mechanics by Calpain Protease	0.722	0.0112	#NUM!	SRC
RAB GEFs exchange GTP for GDP on RABs	0.718	0.0111	#NUM!	RAB32
Superpathway of Melatonin Degradation	0.713	0.011	#NUM!	CYP2C19
EPH-Ephrin signaling	0.705	0.0108	#NUM!	SRC
Post-translational modification: synthesis of GPI-anchored proteins	0.705	0.0108	#NUM!	FCGR3B
RANK Signaling in Osteoclasts	0.705	0.0108	#NUM!	SRC
ERBB Signaling	0.705	0.0108	#NUM!	HBEGF
Immunogenic Cell Death Signaling Pathway	0.697	0.0105	#NUM!	CXCL10
Serotonin Degradation	0.697	0.0105	#NUM!	ADH4
Transcriptional regulation by RUNX3	0.693	0.0104	#NUM!	SRC
Prolactin Signaling	0.693	0.0104	#NUM!	STAT1
VEGF Signaling	0.689	0.0103	#NUM!	SRC
UVA-Induced MAPK Signaling	0.685	0.0102	#NUM!	STAT1
Melanocyte Development and Pigmentation Signaling	0.681	0.0101	#NUM!	SRC
Pyroptosis Signaling Pathway	0.669	0.0098	#NUM!	GBP2
GPER1 signaling	0.665	0.00971	#NUM!	SRC
Sleep REM Signaling Pathway	0.654	0.00943	#NUM!	BDNF
CDK5 Signaling	0.654	0.00943	#NUM!	BDNF
Paxillin Signaling	0.654	0.00943	#NUM!	SRC
Signaling by VEGF	0.651	0.00935	#NUM!	SRC
ISGylation Signaling Pathway	0.644	0.00917	#NUM!	STAT1
O-linked glycosylation	0.63	0.00885	#NUM!	THBS1
Airway Pathology in Chronic Obstructive Pulmonary Disease	0.627	0.00877	#NUM!	MMP1
Role of MAPK Signaling in Promoting the Pathogenesis of Influenza	0.627	0.00877	#NUM!	PLA2G2A
Protein Kinase A Signaling	0.621	0.00505	#NUM!	PTPRD,UBASH3B
Systemic Lupus Erythematosus in B Cell Signaling Pathway	0.61	0.00412	#NUM!	INPP5B,SRC,STAT1
Virus Entry via Endocytic Pathways	0.607	0.00833	#NUM!	SRC
MSP-RON Signaling in Macrophages Pathway	0.607	0.00833	#NUM!	STAT1
Proteasomal PSMD10 Signaling Pathway	0.598	0.00813	#NUM!	PDGFB
RHOA Signaling	0.598	0.00813	#NUM!	ARHGAP6
Estrogen Receptor Signaling	0.598	0.00487	#NUM!	MMP1,SRC
L1CAM interactions	0.595	0.00806	#NUM!	SRC
Regulation of Insulin-like Growth Factor (IGF) transport and uptake by IGFBPs	0.595	0.00806	#NUM!	MMP1
Th1 Pathway	0.592	0.008	#NUM!	STAT1
Gαs Signaling	0.586	0.00787	#NUM!	SRC
Glycerophospholipid biosynthesis	0.583	0.00781	#NUM!	PLA2G2A
ROBO SLIT Signaling Pathway	0.583	0.00781	#NUM!	SRC
Endocannabinoid Developing Neuron Pathway	0.583	0.00781	#NUM!	SRC
Insulin Receptor Signaling	0.58	0.00775	#NUM!	INPP5B
Warburg Effect Signaling Pathway	0.577	0.00769	#NUM!	PDGFB
Neuroprotective Role of THOP1 in Alzheimer's Disease	0.577	0.00769	#NUM!	FURIN
Costimulation by the CD28 family	0.575	0.00763	#NUM!	SRC
TR/RXR Activation	0.575	0.00763	#NUM!	SRC
Mitotic G1 phase and G1/S transition	0.572	0.00758	#NUM!	SRC
14-3-3-mediated Signaling	0.572	0.00758	#NUM!	SRC
Gα12/13 Signaling	0.566	0.00746	#NUM!	SRC
CCR3 Signaling in Eosinophils	0.561	0.00735	#NUM!	PLA2G2A
SNARE Signaling Pathway	0.555	0.00725	#NUM!	SYT6
CGAS-STING Signaling Pathway	0.555	0.00725	#NUM!	STAT1
Reelin Signaling in Neurons	0.555	0.00725	#NUM!	SRC
Hereditary Breast Cancer Signaling	0.555	0.00725	#NUM!	PDGFB
White Adipose Tissue Browning Pathway	0.553	0.00719	#NUM!	BDNF
RHO GTPases Activate Formins	0.55	0.00714	#NUM!	SRC
Th2 Pathway	0.547	0.00709	#NUM!	IL1RL1
RHO GTPase cycle	0.543	0.00444	#NUM!	ARHGAP6,SRC
MSP-RON Signaling in Cancer Cells Pathway	0.542	0.00699	#NUM!	SRC
Bone Mineralization Signaling Pathway	0.54	0.00694	#NUM!	COL1A1
G alpha (s) signalling events	0.537	0.0069	#NUM!	SRC
Apelin Endothelial Signaling Pathway	0.537	0.0069	#NUM!	ANGPT1
Gαi Signaling	0.532	0.0068	#NUM!	SRC
Endocannabinoid Cancer Inhibition Pathway	0.532	0.0068	#NUM!	SRC
WNT/SHH Axonal Guidance Signaling Pathway	0.522	0.00662	#NUM!	SRC
PTEN Signaling	0.522	0.00662	#NUM!	INPP5B
Role of Pattern Recognition Receptors in Recognition of Bacteria and Viruses	0.515	0.00649	#NUM!	CCL5
Corticotropin Releasing Hormone Signaling	0.513	0.00645	#NUM!	BDNF
Epithelial Adherens Junction Signaling	0.506	0.00633	#NUM!	SRC
Ovarian Cancer Signaling	0.504	0.00629	#NUM!	SRC
HEY1 Signaling Pathway	0.499	0.00621	#NUM!	MMP1
Fcgamma receptor (FCGR) dependent phagocytosis	0.493	0.0061	#NUM!	SRC
CXCR4 Signaling	0.484	0.00595	#NUM!	SRC
Gαq Signaling	0.482	0.00592	#NUM!	HMOX1
Germ Cell-Sertoli Cell Junction Signaling	0.478	0.00585	#NUM!	SRC
WNT/β-catenin Signaling	0.474	0.00578	#NUM!	SRC
Androgen Signaling	0.47	0.00571	#NUM!	SRC
Netrin Signaling	0.47	0.00571	#NUM!	UNC5D
Erythropoietin Signaling Pathway	0.458	0.00552	#NUM!	SRC
Production of Nitric Oxide and Reactive Oxygen Species in Macrophages	0.437	0.00521	#NUM!	STAT1
Regulation of the Epithelial-Mesenchymal Transition Pathway	0.434	0.00515	#NUM!	PDGFD
CDX Gastrointestinal Cancer Signaling Pathway	0.429	0.00508	#NUM!	HBEGF
Synaptic Long Term Depression	0.427	0.00505	#NUM!	PLA2G2A
Acetylcholine Receptor Signaling Pathway	0.427	0.00505	#NUM!	HMOX1
Adrenergic Receptor Signaling Pathway (Enhanced)	0.427	0.00505	#NUM!	BDNF
Oxytocin in Brain Signaling Pathway	0.422	0.00498	#NUM!	PLA2G2A
ID1 Signaling Pathway	0.42	0.00495	#NUM!	SRC
Adrenomedullin signaling pathway	0.42	0.00495	#NUM!	IL1RN
Communication between Innate and Adaptive Immune Cells	0.417	0.00319	#NUM!	CCL5,CXCL10,IL1RN
Cilia Biogenesis Signaling Pathway	0.417	0.0049	#NUM!	PDGFB
TEC Kinase Signaling	0.402	0.00346	#NUM!	SRC,STAT1
mTOR Signaling	0.401	0.00467	#NUM!	HMOX1
Multiple Sclerosis Signaling Pathway	0.393	0.00457	#NUM!	STAT1
Autophagy	0.393	0.00457	#NUM!	PDGFB
Nuclear Cytoskeleton Signaling Pathway	0.39	0.00452	#NUM!	SRC
Xenobiotic Metabolism PXR Signaling Pathway	0.39	0.00452	#NUM!	CYP2C19
Thrombin Signaling	0.387	0.00448	#NUM!	SRC
Role of NFAT in Cardiac Hypertrophy	0.378	0.00437	#NUM!	SRC
CTLA4 Signaling in Cytotoxic T Lymphocytes	0.374	0.00328	#NUM!	HMOX1,SRC
Neurovascular Coupling Signaling Pathway	0.374	0.00431	#NUM!	PLA2G2A
cAMP-mediated signaling	0.361	0.00415	#NUM!	SRC
Pancreatic Secretion Signaling Pathway	0.359	0.00412	#NUM!	SRC
Signaling by ROBO receptors	0.355	0.00407	#NUM!	SRC
FAK Signaling	0.353	0.0029	#NUM!	COL1A1,IL1RL1,SRC
Cyclophilin Signaling Pathway	0.351	0.00402	#NUM!	BDNF
Zn Homeostasis Signaling Pathway	0.324	0.00276	#NUM!	IL1RN,MMP1,STAT1
Opioid Signaling Pathway	0.313	0.00356	#NUM!	SRC
CLEAR Signaling Pathway	0.309	0.00351	#NUM!	PDGFB
Huntington's Disease Signaling	0.307	0.00348	#NUM!	BDNF
Phospholipase C Signaling	0.304	0.00267	#NUM!	HMOX1,PLA2G2A,SRC
Parkinson's Signaling Pathway	0.278	0.00316	#NUM!	FCGR3B
Chaperone Mediated Autophagy Signaling Pathway	0	0.00157	#NUM!	MMP1
BBSome Signaling Pathway	0	0.00203	#NUM!	BDNF
Lung Ionic Balance Signaling Pathway	0	0.00192	#NUM!	SRC
TRIM21 Intracellular Antibody Signaling Pathway	0	0.00176	#NUM!	STAT1
ID3 Signaling Pathway	0	0.00103	#NUM!	IL1RL1
Role of NFAT in Regulation of the Immune Response	0	0.000955	#NUM!	FCGR3B
CCR5 Signaling in Macrophages	0	0.002	#NUM!	CCL5
T Helper Cell Differentiation	0	0.00211	#NUM!	STAT1
CREB Signaling in Neurons	0	0.00162	#NUM!	PDGFB
Type I Diabetes Mellitus Signaling	0	0.00195	#NUM!	STAT1
Graft-versus-Host Disease Signaling	0	0.00223	#NUM!	IL1RN
p70S6K Signaling	0	0.00172	#NUM!	SRC
Systemic Lupus Erythematosus Signaling	0	0.00187	#NUM!	FCGR3B,IL1RN
CDC42 Signaling	0	0.00173	#NUM!	SRC
Altered T Cell and B Cell Signaling in Rheumatoid Arthritis	0	0.00106	#NUM!	IL1RN
Breast Cancer Regulation by Stathmin1	0	0.00165	#NUM!	PDGFB
B Cell Receptor Signaling	0	0.00157	#NUM!	INPP5B
NF-κB Signaling	0	0.00175	#NUM!	IL1RN
G-Protein Coupled Receptor Signaling	0	0.0014	#NUM!	SRC
Th17 Activation Pathway	0	0.00204	#NUM!	DEFB4A
Cardiac Hypertrophy Signaling (Enhanced)	0	0.00186	#NUM!	IL1RL1
T Cell Exhaustion Signaling Pathway	0	0.00176	#NUM!	STAT1
