## Supplemental Table 1 for "Minimal Correlation but Complementary Diagnostic Utility for Plasma Cell-free RNA and Proteins"

### Sheet: Sheet1
		Cell-free RNA		Protein
Variables	Group	KD	MIS-C	KD	MIS-C
n		108	47	70	101
KD Subtype, n (%)	Subtype 1	26 (24.07)		9 (18.57)
	Subtype 2	26 (24.07)		13 (18.57)
	Subtype 3	26 (24.07)		17 (24.29)
	Subtype 4	23 (21.30)		15 (21.43)
	Unknown	7 (6.48)		16 (22.86)
Sex, n (%)	Male	61 (56.48)	35 (74.47)	45 (64.29)	66 (65.35)
	Female	47 (43.52)	12 (25.53)	25 (35.71)	35 (34.65)
Age, mean		4.05	9.09	4.05	8.7
Race, n (%)	Asian	19 (17.59)	2 (4.26)	12 (17.14)	4 (3.96)
	Black/African American	4 (3.70)	8 (17.02)	2 (2.86)	17 (16.83)
	Caucasian	20 (18.52)	5 (10.64)	19 (27.14)	8 (7.92)
	Hispanic	33 (30.56)	27 (57.45)	26 (37.14)	55 (54.46)
	More than one race	28 (25.93)	4 (8.51)	11 (15.71)	13 (12.87)
	Other	4 (3.70)	1 (2.13)	0 (0.00)	2 (1.98)
	Unknown	0 (0.00)	0 (0.00)	0 (0.00)	2 (1.98)
Matched in both analytes, n (%)		24 (22.22)	39 (76.60)	24 (34.29)	39 (38.61)
